# Stable epigenetic states set single-cell activation thresholds in mammalian expression systems

**DOI:** 10.64898/2026.09.04.749524

**Authors:** Eli J. Costa, Carolina Rios-Martinez, Cecelia J. Andrews, James E. Ferrell, Lacramioara Bintu

**Author notes:** These authors jointly supervised this work (James E. Ferrell, Lacramioara Bintu). Correspondence (J.E.F) and (L.B.).

## Abstract

Quantitatively relating transcription factor (TF) input to gene expression output is central to understanding mammalian gene regulation and essential for designing predictable synthetic expression systems. However, even minimal synthetic systems often exhibit unexplained behaviors. In a widely used inducible mammalian expression system, we show that transcriptional responses appear graded and sigmoidal at the population level but are largely all-or-none at the single-cell level. By combining single-cell sorting and single-molecule footprinting with mathematical modeling of transcriptional regulation, we found that this behavior is not caused by bursty transcription or bistability, but by long-lived, chromatin-encoded variability in TF occupancy and activation strength. This variability produced a range of activation thresholds in switch-like single-cell responses that were stable over time, resulting in bimodal gene expression across the population. These results advance our basic understanding of how TFs interact with chromatin to modulate quantitative features of single-cell and population level transcriptional responses.
