## Supplementary Table 1 for "Stable epigenetic states set single-cell activation thresholds in mammalian expression systems"

### Sheet: Plasmids
Index	Name	Type	Reference
N/A	hAAVS1_1L_TALEN	For reporter integration in AAVS1 locus through HDR	Addgene 35431
N/A	hAAVS1_1R_TALEN	For reporter integration in AAVS1 locus through HDR	Addgene 35432
N/A	pMD2.G	3rd generation lentivirus packaging plasmid for stable synTF integration	Addgene 12259; gift from Didier Trono
N/A	pRSV-Rev	3rd generation lentivirus packaging plasmid for stable synTF integration	Addgene 12253; gift from Didier Trono
N/A	pMDLg/pRRE	3rd generation lentivirus packaging plasmid for stable synTF integration	Addgene 12251; gift from Didier Trono
JT039	AAVS1-PuroR-9xTet0-pEF-IGKleader-hIgG1_FC-Myc-PDGFRb-T2A-Citrine-PolyA	AAVS1 integrated reporter gene; pEF; 9xTetO; Citrine	Addgene 161927
CL026	AAVS1-PuroR-9xTet0-pPGK-IGKleader-hIgG1_FC-Myc-PDGFRb-T2A-Citrine-PolyA	AAVS1 integrated reporter gene; PGK; 9xTetO; Citrine	Addgene 196545
DY032	AAVS1-PuroR-9xTet0-minCMV-IGKleader-hIgG1_FC-Myc-PDGFRb-T2A-Citrine-PolyA	AAVS1 integrated reporter gene; minCMV; 9xTetO; Citrine	Addgene 161928
EC040	AAVS1-PuroR-0xTet0-minCMV-IGKleader-hIgG1_FC-Myc-PDGFRb-T2A-Citrine-PolyA	AAVS1 integrated reporter gene; minCMV; 0xTetO; Citrine	Andrews & Costa et al. 2025
EC041	AAVS1-PuroR-1xTet0-minCMV-IGKleader-hIgG1_FC-Myc-PDGFRb-T2A-Citrine-PolyA	AAVS1 integrated reporter gene; minCMV; 1xTetO; Citrine	Andrews & Costa et al. 2025
EC042	AAVS1-PuroR-2xTet0-minCMV-IGKleader-hIgG1_FC-Myc-PDGFRb-T2A-Citrine-PolyA	AAVS1 integrated reporter gene; minCMV; 2xTetO; Citrine	Andrews & Costa et al. 2025
EC043	AAVS1-PuroR-3xTet0-minCMV-IGKleader-hIgG1_FC-Myc-PDGFRb-T2A-Citrine-PolyA	AAVS1 integrated reporter gene; minCMV; 3xTetO; Citrine	Andrews & Costa et al. 2025
EC044	AAVS1-PuroR-4xTet0-minCMV-IGKleader-hIgG1_FC-Myc-PDGFRb-T2A-Citrine-PolyA	AAVS1 integrated reporter gene; minCMV; 4xTetO; Citrine	Andrews & Costa et al. 2025
EC045	AAVS1-PuroR-5xTet0-minCMV-IGKleader-hIgG1_FC-Myc-PDGFRb-T2A-Citrine-PolyA	AAVS1 integrated reporter gene; minCMV; 5xTetO; Citrine	Andrews & Costa et al. 2025
EC046	AAVS1-PuroR-6xTet0-minCMV-IGKleader-hIgG1_FC-Myc-PDGFRb-T2A-Citrine-PolyA	AAVS1 integrated reporter gene; minCMV; 6xTetO; Citrine	Andrews & Costa et al. 2025
EC047	AAVS1-PuroR-7xTet0-minCMV-IGKleader-hIgG1_FC-Myc-PDGFRb-T2A-Citrine-PolyA	AAVS1 integrated reporter gene; minCMV; 7xTetO; Citrine	Andrews & Costa et al. 2025
EC048	AAVS1-PuroR-8xTet0-minCMV-IGKleader-hIgG1_FC-Myc-PDGFRb-T2A-Citrine-PolyA	AAVS1 integrated reporter gene; minCMV; 8xTetO; Citrine	Andrews & Costa et al. 2025
EC057	AAVS1-PuroR-4xTet0-minCMV-IGKleader-hIgG1_FC-Myc-PDGFRb-T2A-mCherry-PolyA	AAVS1 integrated reporter gene; minCMV; 4xTetO; mCherry	Andrews & Costa et al. 2025
JS082	AAVS1-PuroR-7xTet0_21bp_no_CG-minCMV-IGKleader-hIgG1_FC-Myc-PDGFRb-T2A-Citrine-PolyA	AAVS1 integrated reporter gene; minCMV; 7xTetO; Citrine; SMF compatible	Doughty, Hinks; & Schaepe et al. 2025; Gift from Julia Schaepe
JT126	lenti pEF-rTetR(SE-G72P)-3xFlag-LibCloneSite-T2A-mCherry-BSD-WPRE	Lenti-integrated synTF expression plasmid; mCherry; no AD	Addgene 161926
EC063	lenti pEF-rTetR(SE-G72P)-mScarletI3-LibCloneSite-T2A-BSD-WPRE	Lenti-integrated synTF expression plasmid; mScarletI3; no AD	This study
EC052	lenti pEF-SErTetR-HALO-VP16_3x-T2A-BlastR-WPRE	Lenti-integrated synTF expression plasmid; HALOtag; VP48	Andrews & Costa et al. 2025
EC066	lenti pEF-rTetR(SE-G72P)-mScarletI3-VP16_3x-T2A-BSD-WPRE	Lenti-integrated synTF expression plasmid; mScarletI3; VP48	This study
EC067	lenti pEF-rTetR(SE-G72P)-mScarletI3-VP16_4x-T2A-BSD-WPRE	Lenti-integrated synTF expression plasmid; mScarletI3; VP64	This study
NVD060	lenti pEF-rTetR(SE-G72P)-3xFlag-VP16_3x-T2A-mCherry-BSD-WPRE	Lenti-integrated synTF expression plasmid; mCherry; VP48	Andrews & Costa et al. 2025
CA012	lenti pEF-rTetR(SE-G72P)-3xFlag-CRX;20-T2A-mCherry-BlastR-WPRE	Lenti-integrated synTF expression plasmid; mCherry; CRX AD	Andrews & Costa et al. 2025
NVD077	lenti pEF-rTetR(SE-G72P)-3xFlag-NFE2L1;15-T2A-mCherry-BlastR-WPRE	Lenti-integrated synTF expression plasmid; mCherry; NFE2L1 AD	DelRosso et al. 2023
NVD081	lenti pEF-rTetR(SE-G72P)-3xFlag-ETV5;0-T2A-mCherry-BlastR-WPRE	Lenti-integrated synTF expression plasmid; mCherry; ETV5 AD	DelRosso et al. 2023
NVD076	lenti pEF-rTetR(SE-G72P)-3xFlag-MGA;279-T2A-mCherry-BlastR-WPRE	Lenti-integrated synTF expression plasmid; mCherry; MGA AD	DelRosso et al. 2023
NVD074	lenti pEF-rTetR(SE-G72P)-3xFlag-HOXA13;21-T2A-mCherry-BlastR-WPRE	Lenti-integrated synTF expression plasmid; mCherry; HOXA13 AD	DelRosso et al. 2023
NVD073	lenti pEF-rTetR(SE-G72P)-3xFlag-AKAP8;0-T2A-mCherry-BlastR-WPRE	Lenti-integrated synTF expression plasmid; mCherry; AKAP8 AD	DelRosso et al. 2023
NVD082	lenti pEF-rTetR(SE-G72P)-3xFlag-TRERF1;32-T2A-mCherry-BlastR-WPRE	Lenti-integrated synTF expression plasmid; mCherry; TRERF1 AD	DelRosso et al. 2023
NVD085	lenti pEF-rTetR(SE-G72P)-3xFlag-TET2;160-T2A-mCherry-BlastR-WPRE	Lenti-integrated synTF expression plasmid; mCherry; TET2 AD	DelRosso et al. 2023
NVD079	lenti pEF-rTetR(SE-G72P)-3xFlag-MYCN;4-T2A-mCherry-BlastR-WPRE	Lenti-integrated synTF expression plasmid; mCherry; MYCN AD	DelRosso et al. 2023
NVD087	lenti pEF-rTetR(SE-G72P)-3xFlag-CSRNP1;49-T2A-mCherry-BlastR-WPRE	Lenti-integrated synTF expression plasmid; mCherry; CSRNP1 AD	DelRosso et al. 2023
JT151	lenti pEF-rTetR(SE-G72P)-3xFlag-KRAB_ZNF10-T2A-mCherry-BlastR-WPRE	Lenti-integrated synTF expression plasmid; mCherry; KRAB RD	Addgene 188757
EC089	AAVS1-puroR-CTCFbs-minCMV-IGKleader-Cas9site-hIgG1_FC-MyC-PDGFRb-T2A-Citrine-PolyA	AAVS1 integrated reporter gene; single CTCF binding site; SMF compatible	This study

### Sheet: Oligos
Index	Sequence (5' → 3')	Description
dna803	TCGACTTCCCCTCTTCCGATG	AAVS1-reporter junction forward PCR primer
dna804	GAGCCTAGGGCCGGGATTCTC	AAVS1-reporter junction reverse PCR primer
oCR75	AATTTRCCCATTCCRATTRCC	EM-Seq forward PCR1 primer, synthetic reporter
oCR54	AGTTTTGTTGGATTTGAGATG	EM-Seq PCR1 reverse, synthetic reporter
oCR84	CACGACGCTCTTCCGATCTAATTTRCCCATTCCRATTRCC	EM-Seq PCR2 forward primer, compatible with oCR75
oCR55	GACGTGTGCTCTTCCGATCTAGTTTTGTTGGATTTGAGATG	EM-Seq PCR2 reverse primer, compatible with oCR54

### Sheet: AD Sequences
Domain	DNA Sequence	Protein Sequence
VP48	GACGCGCTGGACGATTTCGATCTCGACATGCTGGGTTCTGATGCCCTCGATGACTTTGACCTGGATATGTTGGGAAGCGACGCATTGGATGACTTTGATCTGGACATGCTC	DALDDFDLDMLGSDALDDFDLDMLGSDALDDFDLDML
VP64	GACGCATTGGACGATTTTGATCTGGATATGCTGGGAAGTGACGCCCTCGATGATTTTGACCTTGACATGCTTGGTTCGGATGCCCTTGATGACTTTGACCTCGACATGCTCGGCAGTGACGCCCTTGATGATTTCGACCTGGACATGCTG	DALDDFDLDMLGSDALDDFDLDMLGSDALDDFDLDMLGSDALDDFDLDML
CRX;20	TGCTCTTCCCCCTCCGCATATGGGTCTCCGAGCTCCTATTTTAGCGGTCTGGACCCCTACCTGAGTCCTATGGTCCCCCAGCTGGGGGGACCTGCTCTTAGCCCCCTCTCTGGCCCATCAGTTGGACCTAGTCTGGCCCAATCACCAACTTCCCTCTCAGGCCAGTCTTATGGCGCCTACAGTCCTGTGGATAGCTTGGAGTTCAAGGACCCAACGGGTACCTGGAAATTCACATACAAC	CSSPSAYGSPSSYFSGLDPYLSPMVPQLGGPALSPLSGPSVGPSLAQSPTSLSGQSYGAYSPVDSLEFKDPTGTWKFTYN
NFE2L1;15	GATTTGGAGGACTTGGGCGCTGTAGCCCCACCTGTCTCCGGAGACCTTACAAAAGAAGACATCGATCTGATAGACATCCTCTGGAGACAGGATATTGATCTGGGGGCTGGGCGAGAAGTTTTCGACTACAGCCACCGCCAGAAGGAGCAGGACGTGGAGAAGGAACTGAGGGATGGAGGCGAGCAAGACACCTGGGCCGGCGAGGGTGCGGAAGCCCTCGCACGGAACCTGCTTGTGGAT	DLEDLGAVAPPVSGDLTKEDIDLIDILWRQDIDLGAGREVFDYSHRQKEQDVEKELRDGGEQDTWAGEGAEALARNLLVD
ETV5;0	GACGGATTTTACGACCAGCAAGTCCCTTTCATGGTACCAGGGAAATCCCGATCAGAGGAATGCCGCGGCCGGCCCGTGATCGACAGAAAGAGGAAGTTCTTGGACACCGACCTGGCTCACGACTCTGAGGAGCTGTTTCAGGATCTCAGTCAGCTTCAGGAGGCCTGGCTGGCCGAAGCACAAGTTCCCGATGATGAACAGTTCGTGCCGGATTTTCAGAGCGATAACCTGGTGCTCCAT	DGFYDQQVPFMVPGKSRSEECRGRPVIDRKRKFLDTDLAHDSEELFQDLSQLQEAWLAEAQVPDDEQFVPDFQSDNLVLH
MGA;279	CTCAGGAAAGTTACATCAGCCATAGAGGAAGCAGCGCTTGATTCCAGTGAGCTGCTGACCAACATGGAAGATGAGGACGACACTGACGAGACATTGACCTCACTGCTCAATGAAATTGCCTTCCTTAATCAGCAATTGAACGACGACTCCGTGGGCCTGGCTGAACTGCCCAGCTCTATGGATACGGAGTTCCCAGGGGATGCCCGGAGAGCTTTTATCTCTAAGGTCCCTCCGGGAAGC	LRKVTSAIEEAALDSSELLTNMEDEDDTDETLTSLLNEIAFLNQQLNDDSVGLAELPSSMDTEFPGDARRAFISKVPPGS
HOXA13;21	GATACCGCCGGACCAGCTGCCGAGGAGTTCTCTTCCAGGGCTAAGGAGTTCGCCTTTTATCACCAGGGCTACGCAGCAGGGCCTTACCATCACCATCAGCCCATGCCTGGATATCTGGACATGCCAGTGGTCCCGGGTCTCGGGGGCCCCGGCGAAAGTAGACACGAACCCTTGGGTCTTCCTATGGAAAGCTACCAGCCCTGGGCGCTGCCAAACGGATGGAATGGGCAAATGTATTGC	DTAGPAAEEFSSRAKEFAFYHQGYAAGPYHHHQPMPGYLDMPVVPGLGGPGESRHEPLGLPMESYQPWALPNGWNGQMYC
AKAP8;0	GACCAGGGCTACGGAGGGTATGGGGCGTGGAGTGCTGGACCAGCAAACACGCAGGGTGCATATGGAACTGGTGTGGCCAGCTGGCAAGGTTATGAAAACTACAATTACTATGGCGCTCAGAACACCTCCGTCACCACAGGCGCAACATACAGCTACGGCCCCGCGTCTTGGGAGGCCGCCAAGGCCAATGATGGAGGCCTGGCAGCTGGGGCTCCTGCCATGCACATGGCCTCATACGGG	DQGYGGYGAWSAGPANTQGAYGTGVASWQGYENYNYYGAQNTSVTTGATYSYGPASWEAAKANDGGLAAGAPAMHMASYG
TRERF1;32	CAGATTCCTCAGTATTATCAGCCACAACCAATGATGCAGCACTTGCAAGAACAACAGCAGCAACAGATGCATCTGCAGCCTCCTTCTTATCATAGGGACCCGCATCAGTATACCCCAGAGCAGGCCCACACAGTGCAGCTGATCCCCCTGGGCTCCATGTCACAATACTACTACCAGGAGCCCCAACAGCCCTACAGTCACCCCCTCTACCAGCAGAGCCACCTTAGCCAGCACCAGCAG	QIPQYYQPQPMMQHLQEQQQQQMHLQPPSYHRDPHQYTPEQAHTVQLIPLGSMSQYYYQEPQQPYSHPLYQQSHLSQHQQ
TET2;160	TCCCAGGCTGCCGGCAGCTATCTGAACAGTTCTAATCCCATGAACCCTTACCCTGGGCTTTTGAATCAGAATACCCAATACCCCTCATACCAATGTAATGGAAACTTGTCAGTGGACAACTGCTCCCCATATCTGGGTTCCTATAGCCCCCAGTCTCAGCCGATGGATCTGTATAGGTACCCAAGCCAGGACCCTCTGTCTAAGCTCAGTCTCCCTCCCATCCACACACTTTACCAGCCA	SQAAGSYLNSSNPMNPYPGLLNQNTQYPSYQCNGNLSVDNCSPYLGSYSPQSQPMDLYRYPSQDPLSKLSLPPIHTLYQP
MYCN;4	AGTACCCCACCTGGGGAAGATATTTGGAAGAAATTTGAGCTGCTGCCCACACCCCCCTTGTCTCCATCCAGAGGCTTCGCAGAACACTCTTCCGAGCCACCTAGCTGGGTGACTGAGATGCTGCTTGAGAATGAACTGTGGGGAAGCCCTGCCGAAGAGGACGCTTTCGGCTTGGGGGGACTTGGTGGTCTCACCCCCAACCCGGTCATCCTCCAGGACTGCATGTGGAGTGGCTTTTCA	STPPGEDIWKKFELLPTPPLSPSRGFAEHSSEPPSWVTEMLLENELWGSPAEEDAFGLGGLGGLTPNPVILQDCMWSGFS
CSRNP1;49	TCCAGCTCAGTCGACCTCAGCTTGTCTTCATGTGACTCCTTTGAACTTCTCCAAGCTCTGCCAGATTATAGTCTGGGGCCTCACTACACCTCACAGAAGGTGTCTGACAGCCTGGACAACATCGAGGCACCGCATTTCCCCCTTCCTGGTCTGTCTCCACCCGGAGATGCGAGCAGTTGCTTCCTGGAGTCCCTCATGGGCTTCTCCGAGCCTGCCGCCGAAGCTTTGGATCCCTTTATT	SSSVDLSLSSCDSFELLQALPDYSLGPHYTSQKVSDSLDNIEAPHFPLPGLSPPGDASSCFLESLMGFSEPAAEALDPFI
