## Supplementary Table 2 for "Stable epigenetic states set single-cell activation thresholds in mammalian expression systems"

### Sheet: Model Fits
Figures 1D & S1C: Hill Function Fits for Transient Transfections
Parameter	Fit Value	SD of Fit	Unit	Effector
n (Hill Exponent)	2.43163	0.107597	N/A	VP48
n (Hill Exponent)	3.17744	0.356579	N/A	VP64
EC50 (midpoint)	0.01029	0.003551	Fluorecence	VP48
EC50 (midpoint)	0.002167	0.000572	Fluorecence	VP64
A (amplitude)	0.141634	0.02102	Fluorecence	VP48
A (amplitude)	0.290962	0.034028	Fluorecence	VP64
C (offset)	0.000586	5.6e-05	Fluorecence	VP48
C (offset)	0.000859	9.8e-05	Fluorecence	VP64
Figures 2E-F & S2F, J: Hill Function Fits for Dox Titration and NxTetO in K-562 Cells
Parameter	Fit Value	SD of Fit	Unit	Response	Perturbation
n (Hill Exponent)	2.34896	0.110812	N/A	Fraction On	Dox Titration
n (Hill Exponent)	2.06779	0.114378	N/A	MFI of On Cells	Dox Titration
EC50 (midpoint)	12.0303	0.26405	Dox (ng/mL)	Fraction On	Dox Titration
EC50 (midpoint)	32.0395	0.881854	Dox (ng/mL)	MFI of On Cells	Dox Titration
n (Hill Exponent)	2.97874	0.284046	N/A	Fraction On	NxTetO
n (Hill Exponent)	3.9011	0.332266	N/A	MFI of On Cells	NxTetO
EC50 (midpoint)	1.47012	0.067541	TetO Sites	Fraction On	NxTetO
EC50 (midpoint)	3.14515	0.078193	TetO Sites	MFI of On Cells	NxTetO
Figures 3E & S3D-E: Two-State Bursting Model
Parameter	Fit Value	SD of Fit	Unit
k_a (activation rate)	0.292213	0.024327	1/Days
k_s (silencing rate)	0.268403	0.037629	1/Days
t_lag (lag time)	0.942409	0.058858	Days
Figure S3B: Citrine Degradation Measurement
Parameter	Fit Value	SD of Fit	Unit
A (initial expression)	0.1406	0.0139	Fluorescence
k (decay rate)	1.1708	0.0691	1/Days
C (offset)	0.00196	0.0003	Fluorescence
Figures 4E & S4B, F: Hill Function Fits for Forward and Backward Inductions
Parameter	Fit Value	SD of Fit	Unit	Induction	Normalization
n (Hill Exponent)	2.39485	0.09472	N/A	Forward	Normalized
n (Hill Exponent)	3.11525	0.13502	N/A	Backward	Normalized
EC50 (midpoint)	20.2681	0.327541	Dox (ng/mL)	Forward	Normalized
EC50 (midpoint)	16.2807	0.233098	Dox (ng/mL)	Backward	Normalized
n (Hill Exponent)	2.20223	0.145072	N/A	Forward	Raw
n (Hill Exponent)	1.87109	0.384552	N/A	Backward	Raw
EC50 (midpoint)	21.1581	0.616751	Dox (ng/mL)	Forward	Raw
EC50 (midpoint)	19.7829	2.07657	Dox (ng/mL)	Backward	Raw
Figures 7 & S7: Combined Thermodynamic and Kinetic Model
Parameter	Fit Value	SD of Fit	Unit
mean w_nuc	15.9309	9.3948	N/A
w_nuc SD	23.4511	15.7392	N/A
mean EC50	0.685607	0.391326	TFs Bound
EC50 SD	0.449627	0.280167	TFs Bound
lambda	5.0555	1.22224	N/A
n (Hill Exponent)	17.1265	70.6207	N/A
[Pol]k_pol	0.002984	0.004604	N/A

### Sheet: Simulation Parameters
Figures 3A-C & S3A: Two-State Model of Gene Expression
Parameter	Value	Unit
k_A	0.005, 0.01, and 0.05	1/hour
k_S	0.029	1/hour
k_trx	5, 15, and 40	1/hour
k_trl	2	1/hour
k_deg,mRNA	0.17	1/hour
k_deg,Protein	0.035	1/hour
k_trx,basal	0.5	1/hour
t_double	1	1/days
Figures 7 & S7: Combined Thermodynamic and Kinetic Model
Parameter	Value	Unit
K_TF	20	ng/mL Dox
Eta	0.8	N/A
w_nuc and EC50 log correlation	0.6	N/A
Alpha	40	1/hours
Beta	11.5	1/hours
k_s	0.1	1/hours
k_trl	2	1/hours
k_deg,mRNA	0.173	1/hours
k_deg,Protein	0.035	1/hours
k_trx,basal	1	1/hours
t_double	1	1/days
